# The epigenetic landscape in purified myonuclei from fast and slow muscles

**DOI:** 10.1101/2021.02.04.429545

**Authors:** Mads Bengtsen, Ivan Myhre Winje, Einar Eftestøl, Johannes Landskron, Chengyi Sun, Diana Domanska, Douglas P. Millay, Leonardo Meza-Zepeda, Kristian Gundersen

## Abstract

Muscle cells have different phenotypes adapted to different usage and can be grossly divided into fast/glycolytic and slow/oxidative types. While most muscles contain a mixture of such fiber types, we aimed at providing a genome-wide analysis of chromatin environment by ChIP-Seq in two muscle extremes, the almost completely fast/glycolytic extensor digitorum longus (EDL) and slow/oxidative soleus muscles. Muscle is a heterogeneous tissue where less than 60% of the nuclei are inside muscle fibers. Since cellular homogeneity is critical in epigenome-wide association studies we devised a new method for purifying skeletal muscle nuclei from whole tissue based on the nuclear envelope protein Pericentriolar material 1 (PCM1) being a specific marker for myonuclei. Using antibody labeling and a magnetic-assisted sorting approach we were able to sort out myonuclei with 95% purity. The sorting eliminated influence from other cell types in the tissue and improved the myo-specific signal. A genome-wide comparison of the epigenetic landscape in EDL and soleus reflected the functional properties of the two muscles each with a distinct regulatory program involving distal enhancers, including a glycolytic super-enhancer in the EDL. The two muscles are also regulated by different sets of transcription factors; e.g. in soleus binding sites for MEF2C, NFATC2 and PPARA were enriched, while in EDL MYOD1 and SOX1 binding sites were found to be overrepresented. In addition, novel factors for muscle regulation such as MAF, ZFX and ZBTB14 were identified.
