## Supplementary material for "The epigenetic landscape in purified myonuclei from fast and slow muscles": Table_S2

### Sheet: Soleus_DE_Myonuclei_Genome-wide
Gene ontology analysis performed with GREAT v. 4.04 of differently enriched H3K27ac peaks in myonuclei between soleus and EDL
# Term Name	Term ID	Binom Raw P-Value
cellular lipid metabolic process	GO:0044255	7.757774e-29
regulation of generation of precursor metabolites and energy	GO:0043467	1.549837e-27
lipid modification	GO:0030258	4.303104e-24
dephosphorylation	GO:0016311	8.720386e-22
fatty acid metabolic process	GO:0006631	1.325171e-21
actomyosin structure organization	GO:0031032	9.638761e-21
striated muscle cell development	GO:0055002	1.348819e-20
lipid biosynthetic process	GO:0008610	2.220789e-20
glycerolipid metabolic process	GO:0046486	3.00578e-20
regulation of glycogen biosynthetic process	GO:0005979	3.472682e-19
regulation of glycogen metabolic process	GO:0070873	1.086051e-18
muscle cell development	GO:0055001	1.583852e-18
myofibril assembly	GO:0030239	1.899154e-18
glycerolipid biosynthetic process	GO:0045017	2.779136e-18
regulation of glucose metabolic process	GO:0010906	5.402926e-18
acylglycerol biosynthetic process	GO:0046463	2.896177e-17
response to decreased oxygen levels	GO:0036293	3.999506e-17
positive regulation of glycogen biosynthetic process	GO:0045725	8.090271e-17
response to oxygen levels	GO:0070482	1.622934e-16
striated muscle cell differentiation	GO:0051146	2.039513e-16
regulation of sequestering of triglyceride	GO:0010889	2.117053e-16
response to hypoxia	GO:0001666	3.73518e-16
regulation of cellular carbohydrate metabolic process	GO:0010675	4.529361e-16
positive regulation of glycogen metabolic process	GO:0070875	5.7505e-16
mitochondrial transport	GO:0006839	6.743872e-16

### Sheet: EDL_DE_Myonuclei_Genome-wide
Gene ontology analysis performed with GREAT v. 4.04 of differently enriched H3K27ac peaks in myonuclei between EDL and soleus
# Term Name	Term ID	Binom Raw P-Value
hexose metabolic process	GO:0019318	4.918421e-19
single-organism carbohydrate catabolic process	GO:0044724	6.86734e-19
myofibril assembly	GO:0030239	9.397015e-18
striated muscle cell differentiation	GO:0051146	1.014734e-17
muscle contraction	GO:0006936	1.080802e-17
muscle system process	GO:0003012	4.590186e-17
single-organism carbohydrate metabolic process	GO:0044723	9.472868e-17
muscle cell differentiation	GO:0042692	1.436191e-16
monosaccharide metabolic process	GO:0005996	2.029829e-16
carbohydrate catabolic process	GO:0016052	2.516804e-16
striated muscle cell development	GO:0055002	3.537174e-16
muscle cell development	GO:0055001	5.947712e-14
cellular carbohydrate metabolic process	GO:0044262	3.224682e-13
hexose biosynthetic process	GO:0019319	4.698619e-13
striated muscle contraction	GO:0006941	1.061161e-12
carbohydrate metabolic process	GO:0005975	1.229511e-12
monosaccharide biosynthetic process	GO:0046364	2.376104e-12
regulation of calcium ion transmembrane transporter activity	GO:1901019	2.513751e-12
cellular component assembly involved in morphogenesis	GO:0010927	3.354125e-12
actomyosin structure organization	GO:0031032	5.202645e-12
carbohydrate biosynthetic process	GO:0016051	7.066074e-12
gluconeogenesis	GO:0006094	4.131584e-11
purine ribonucleoside diphosphate metabolic process	GO:0009179	5.100208e-11
glycogen metabolic process	GO:0005977	6.966653e-11
ribonucleoside diphosphate metabolic process	GO:0009185	7.341878e-11

### Sheet: Soleus_DE_Whole_Genome-wide
Gene ontology analysis performed with GREAT v. 4.04 of differently enriched H3K27ac peaks in between whole soleus and EDL muscles
Term Name	Term ID	Binom Raw P-Value
3'-UTR-mediated mRNA destabilization	GO:0061158	1.05308e-15
transition between fast and slow fiber	GO:0014883	3.451426e-12
vasculogenesis	GO:0001570	4.142925e-12
ventricular cardiac muscle cell development	GO:0055015	5.284733e-12
regulation of intracellular transport	GO:0032386	9.582077e-12
regulation of the force of heart contraction	GO:0002026	5.49919e-11
muscle cell development	GO:0055001	7.40329e-11
cellular response to mechanical stimulus	GO:0071260	8.062941e-11
regulation of sequestering of triglyceride	GO:0010889	8.92339e-11
ventricular cardiac muscle cell differentiation	GO:0055012	1.213707e-10
negative regulation of blood circulation	GO:1903523	1.239258e-10
regulation of skeletal muscle adaptation	GO:0014733	1.537661e-10
low-density lipoprotein particle mediated signaling	GO:0055096	2.243234e-10
regulation of generation of precursor metabolites and energy	GO:0043467	2.369657e-10
muscle structure development	GO:0061061	5.466263e-10
actomyosin structure organization	GO:0031032	6.068959e-10
myofibril assembly	GO:0030239	1.354846e-9
muscle cell differentiation	GO:0042692	1.975068e-9
striated muscle cell development	GO:0055002	2.010175e-9
cellular response to abiotic stimulus	GO:0071214	4.262964e-9
dephosphorylation	GO:0016311	6.192225e-9
positive regulation of nuclear-transcribed mRNA catabolic process, deadenylation-dependent decay	GO:1900153	7.378158e-9
plasma membrane repair	GO:0001778	1.996645e-8
regulation of macrophage derived foam cell differentiation	GO:0010743	2.542995e-8
regulation of intracellular protein transport	GO:0033157	4.512509e-8

### Sheet: EDL_DE_Whole_Genome-wide
Gene ontology analysis performed with GREAT v. 4.04 of differently enriched H3K27ac peaks whole EDL and soleus muscles
Term Name	Term ID	Binom Raw P-Value
striated muscle cell development	GO:0055002	8.757005e-26
muscle contraction	GO:0006936	9.69497e-25
striated muscle cell differentiation	GO:0051146	4.485809e-24
myofibril assembly	GO:0030239	8.94955e-24
muscle system process	GO:0003012	3.402204e-23
muscle cell differentiation	GO:0042692	4.455144e-23
single-organism carbohydrate catabolic process	GO:0044724	4.730877e-23
cellular carbohydrate metabolic process	GO:0044262	1.458962e-22
muscle cell development	GO:0055001	1.95784e-22
single-organism carbohydrate metabolic process	GO:0044723	1.579446e-20
striated muscle contraction	GO:0006941	2.096723e-20
carbohydrate catabolic process	GO:0016052	4.81545e-20
glycogen metabolic process	GO:0005977	1.044294e-19
muscle structure development	GO:0061061	3.311384e-19
cellular polysaccharide metabolic process	GO:0044264	2.36317e-18
hexose metabolic process	GO:0019318	4.785695e-18
polysaccharide metabolic process	GO:0005976	5.64749e-18
sarcomere organization	GO:0045214	5.759726e-18
carbohydrate metabolic process	GO:0005975	6.226237e-18
cellular component assembly involved in morphogenesis	GO:0010927	3.869888e-17
purine ribonucleoside diphosphate metabolic process	GO:0009179	2.952294e-16
energy reserve metabolic process	GO:0006112	4.22204e-16
ribonucleoside diphosphate metabolic process	GO:0009185	4.814976e-16
monosaccharide metabolic process	GO:0005996	4.864504e-16
generation of precursor metabolites and energy	GO:0006091	1.226023e-15
