## Supplementary material for "The epigenetic landscape in purified myonuclei from fast and slow muscles": Table_S1

### Sheet: Soleus_Whole_Unique_Promoters
Gene ontology analysis performed with GREAT v. 4.04 of unique promoters with H3K27ac enrichment in whole soleus muscle compared to myonuclei from same muscle
Term Name	Term ID	Binom Raw P-Value
innate immune response	GO:0045087	5.495112E-20
immune effector process	GO:0002252	1.460429E-14
defense response to other organism	GO:0098542	3.228656E-14
regulation of immune effector process	GO:0002697	0.0000000000009658225
negative regulation of actin filament depolymerization	GO:0030835	0.000000000001572637
negative regulation of supramolecular fiber organization	GO:1902904	0.000000000008688388
regulation of leukocyte migration	GO:0002685	0.00000000004184886
phagocytosis	GO:0006909	0.00000000004557471
negative regulation of protein complex disassembly	GO:0043242	0.00000000005715398
regulation of actin filament depolymerization	GO:0030834	0.00000000006036178
defense response to virus	GO:0051607	0.0000000001283031
regulation of protein complex disassembly	GO:0043244	0.0000000001904727
negative regulation of protein depolymerization	GO:1901880	0.0000000005596948
regulation of protein depolymerization	GO:1901879	0.0000000006013155
response to virus	GO:0009615	0.0000000008182117
regulation of leukocyte mediated immunity	GO:0002703	0.0000000008514443
negative regulation of cytoskeleton organization	GO:0051494	0.000000001066472
regulation of actin polymerization or depolymerization	GO:0008064	0.000000001661194
regulation of actin filament length	GO:0030832	0.000000002372722
positive regulation of leukocyte migration	GO:0002687	0.000000003146942
antigen processing and presentation of exogenous peptide antigen	GO:0002478	0.000000003173059
cell-substrate adhesion	GO:0031589	0.00000000636176
regulation of actin filament polymerization	GO:0030833	0.00000001113169
regulation of phagocytosis	GO:0050764	0.00000001338066
platelet activation	GO:0030168	0.0000000160012

### Sheet: EDL_Whole_Unique_Promoters
Gene ontology analysis performed with GREAT v. 4.04 of unique promoters with H3K27ac enrichment in whole EDL muslce compared to myonuclei from same muscle
Term Name	Term ID	Binom Raw P-Value
defense response	GO:0006952	2.658363E-18
immune response	GO:0006955	4.953206E-15
angiogenesis	GO:0001525	7.689555E-15
response to other organism	GO:0051707	1.195061E-14
response to external biotic stimulus	GO:0043207	2.117923E-14
inflammatory response	GO:0006954	2.135212E-14
response to biotic stimulus	GO:0009607	2.750827E-14
innate immune response	GO:0045087	0.0000000000004413436
negative regulation of supramolecular fiber organization	GO:1902904	0.0000000000004570761
negative regulation of actin filament depolymerization	GO:0030835	0.0000000000009007128
actin filament capping	GO:0051693	0.000000000001791239
regulation of actin cytoskeleton organization	GO:0032956	0.000000000003619281
regulation of supramolecular fiber organization	GO:1902903	0.00000000001180179
regulation of actin filament depolymerization	GO:0030834	0.00000000002019986
regulation of cytokine production	GO:0001817	0.0000000000233975
defense response to other organism	GO:0098542	0.00000000003391639
negative regulation of cytoskeleton organization	GO:0051494	0.00000000006421448
immune effector process	GO:0002252	0.0000000001293241
negative regulation of protein complex disassembly	GO:0043242	0.0000000002944485
barbed-end actin filament capping	GO:0051016	0.0000000006404554
cell-substrate adhesion	GO:0031589	0.0000000009267926
negative regulation of protein depolymerization	GO:1901880	0.00000000109028
regulation of cytoskeleton organization	GO:0051493	0.000000001138856
endocytosis	GO:0006897	0.000000001237683
regulation of actin filament length	GO:0030832	0.000000001477722

### Sheet: Soleus_Whole_Global
Gene ontology analysis performed with GREAT v. 4.04 of unique regions with H3K27ac enrichment in whole soleus muscle comapred to myonuclei from same muscle
Term Name	Term ID	Binom Raw P-Value
positive regulation of cell migration	GO:0030335	2.494766e-119
angiogenesis	GO:0001525	2.336321e-94
regulation of angiogenesis	GO:0045765	1.799285e-83
regulation of vasculature development	GO:1901342	2.934462e-80
cell-substrate adhesion	GO:0031589	3.047977e-61
regulation of cell shape	GO:0008360	5.118174e-59
regulation of sprouting angiogenesis	GO:1903670	8.553599e-49
regulation of actin filament bundle assembly	GO:0032231	1.624087e-47
negative regulation of cell-cell adhesion	GO:0022408	5.312419e-47
positive regulation of angiogenesis	GO:0045766	5.600885e-45
regulation of stress fiber assembly	GO:0051492	4.95661e-43
vasculogenesis	GO:0001570	6.112945e-43
regulation of cell junction assembly	GO:1901888	2.132544e-41
cell-matrix adhesion	GO:0007160	5.944037e-41
negative regulation of blood vessel morphogenesis	GO:2000181	1.135184e-39
negative regulation of hemopoiesis	GO:1903707	2.394555e-39
regulation of endothelial cell differentiation	GO:0045601	2.77859e-39
positive regulation of actin filament bundle assembly	GO:0032233	6.089447e-39
actin filament bundle organization	GO:0061572	1.907323e-38
negative regulation of angiogenesis	GO:0016525	3.475312e-37
regulation of Rho protein signal transduction	GO:0035023	3.784219e-37
regulation of myeloid leukocyte differentiation	GO:0002761	7.794239e-37
regulation of leukocyte migration	GO:0002685	2.618405e-36
phagocytosis	GO:0006909	6.271401e-35
cellular response to insulin stimulus	GO:0032869	1.590271e-34

### Sheet: EDL_Whole_Global
Gene ontology analysis performed with GREAT v. 4.04 of unique regions with H3K27ac enrichment in whole EDL muscle comapred to myonuclei from same muscle
Term Name	Term ID	Binom Raw P-Value
positive regulation of cell motility	GO:2000147	5.17103e-116
positive regulation of cellular component movement	GO:0051272	4.132419e-115
positive regulation of cell migration	GO:0030335	9.02995e-113
blood vessel morphogenesis	GO:0048514	9.628537e-111
positive regulation of locomotion	GO:0040017	1.826096e-108
angiogenesis	GO:0001525	4.91881e-92
actin cytoskeleton organization	GO:0030036	1.085928e-85
regulation of angiogenesis	GO:0045765	2.732947e-80
regulation of vasculature development	GO:1901342	1.536505e-76
cell-substrate adhesion	GO:0031589	1.672701e-65
regulation of epithelial cell migration	GO:0010632	3.33155e-60
vasculogenesis	GO:0001570	4.314399e-49
regulation of Ras protein signal transduction	GO:0046578	1.005042e-48
regulation of cell shape	GO:0008360	2.604141e-46
positive regulation of angiogenesis	GO:0045766	4.228171e-46
negative regulation of cytokine production	GO:0001818	5.42824e-46
regulation of endothelial cell migration	GO:0010594	5.471216e-46
regulation of sprouting angiogenesis	GO:1903670	2.481283e-44
regulation of cell junction assembly	GO:1901888	4.368326e-44
positive regulation of vasculature development	GO:1904018	7.184084e-44
cell-matrix adhesion	GO:0007160	8.398203e-43
negative regulation of blood vessel morphogenesis	GO:2000181	8.738461e-40
regulation of actin filament bundle assembly	GO:0032231	6.368504e-39
regulation of Rho protein signal transduction	GO:0035023	6.670912e-39
extracellular matrix organization	GO:0030198	1.863602e-38

### Sheet: Soleus_Myonuclei_Global
Gene ontology analysis performed with GREAT v. 4.04 of unique regions with H3K27ac enrichment in myonuclei from soleus comapred to whole soleus muscle
Term Name	Term ID	Binom Raw P-Value
cytoskeleton organization	GO:0007010	1.853397e-19
striated muscle cell development	GO:0055002	1.039116e-17
muscle cell development	GO:0055001	4.47301e-16
muscle structure development	GO:0061061	4.555282e-15
myofibril assembly	GO:0030239	2.502482e-14
regulation of skeletal muscle adaptation	GO:0014733	1.296781e-13
actin filament-based process	GO:0030029	8.743863e-13
actin cytoskeleton organization	GO:0030036	1.174415e-12
supramolecular fiber organization	GO:0097435	3.039873e-12
striated muscle cell differentiation	GO:0051146	3.433652e-12
muscle cell differentiation	GO:0042692	4.277157e-12
regulation of muscle system process	GO:0090257	4.360957e-12
cellular component assembly involved in morphogenesis	GO:0010927	8.124729e-12
muscle system process	GO:0003012	1.708676e-11
actomyosin structure organization	GO:0031032	4.937966e-11
sarcomere organization	GO:0045214	6.31586e-11
muscle contraction	GO:0006936	2.803939e-10
endomembrane system organization	GO:0010256	6.678421e-10
lateral mesoderm development	GO:0048368	8.221226e-9
dephosphorylation	GO:0016311	1.991072e-8
hippo signaling	GO:0035329	4.946203e-8
regulation of muscle adaptation	GO:0043502	5.37632e-8
cardiac muscle cell development	GO:0055013	5.737091e-8
microtubule anchoring	GO:0034453	7.551683e-8
regulation of cation transmembrane transport	GO:1904062	1.670131e-7

### Sheet: EDL_Myonculei_Global
Gene ontology analysis performed with GREAT v. 4.04 of unique regions with H3K27ac enrichment in myonuclei from EDL compard to whole EDL muscle.
Term Name	Term ID	Binom Raw P-Value
sarcomere organization	GO:0045214	1.00724e-27
myofibril assembly	GO:0030239	2.155905e-27
striated muscle cell differentiation	GO:0051146	1.98629e-24
actin cytoskeleton organization	GO:0030036	6.952619e-23
striated muscle cell development	GO:0055002	1.579928e-22
muscle cell development	GO:0055001	1.906616e-22
regulation of relaxation of muscle	GO:1901077	6.528745e-22
covalent chromatin modification	GO:0016569	1.274298e-21
cardiac muscle cell differentiation	GO:0055007	1.791418e-20
actomyosin structure organization	GO:0031032	8.523731e-20
regulation of relaxation of cardiac muscle	GO:1901897	1.646204e-19
supramolecular fiber organization	GO:0097435	3.419467e-19
cardiac muscle fiber development	GO:0048739	1.366592e-18
negative regulation of cell cycle process	GO:0010948	2.464229e-18
histone modification	GO:0016570	1.188897e-17
cellular component assembly involved in morphogenesis	GO:0010927	4.642304e-17
cardiac muscle tissue development	GO:0048738	1.468034e-16
regulation of translation	GO:0006417	1.905386e-16
posttranscriptional regulation of gene expression	GO:0010608	2.09491e-16
positive regulation of nuclear-transcribed mRNA poly(A) tail shortening	GO:0060213	4.507141e-16
regulation of cellular amide metabolic process	GO:0034248	5.52764e-16
regulation of muscle system process	GO:0090257	1.134427e-15
cardiac muscle cell development	GO:0055013	1.987864e-15
positive regulation of mRNA metabolic process	GO:1903313	7.706906e-15
muscle contraction	GO:0006936	8.629721e-15
