## Supplementary material for "The epigenetic landscape in purified myonuclei from fast and slow muscles": Table_S6

### Sheet: Sheet1
External dataset used
Name		ID	Reference
Soleus H3K27ac ChIP-Seq rep 1		GSM3515050	Ramachandran et al 2019. PLoS Biology 17, e3000467.
Soleus H3K27ac ChIP-Seq rep 2		GSM3515051	Ramachandran et al 2019. PLoS Biology 17, e3000467.
Soleus Input		GSM3515052	Ramachandran et al 2019. PLoS Biology 17, e3000467.
EDL H3K27ac ChIP-Seq rep 1		GSM3515022	Ramachandran et al 2019. PLoS Biology 17, e3000467.
EDL H3K27ac ChIP-Seq rep 2		GSM3515023	Ramachandran et al 2019. PLoS Biology 17, e3000467.
EDL H3K27ac Input		GSM3515024	Ramachandran et al 2019. PLoS Biology 17, e3000467.
Skeletal Muscle DNaseI		GSM1014189/5221/wgEncodeUwDnaseSkmuscleC57bl6MAdult8wksHotspotsRep2	Consortium, E.P. 2012. Nature 489, 57–74.
Skeletal Muscle DNaseI		GSM1014189/5221/wgEncodeUwDnaseSkmuscleC57bl6MAdult8wksPkRep1	Consortium, E.P. 2012. Nature 489, 57–74.
Skeletal Muscle DNaseI		GSM1014189/5222/wgEncodeUwDnaseSkmuscleC57bl6MAdult8wksHotspotsRep2	Consortium, E.P. 2012. Nature 489, 57–74.
Skeletal Muscle DNaseI		GSM1014189/5222/wgEncodeUwDnaseSkmuscleC57bl6MAdult8wksPkRep2	Consortium, E.P. 2012. Nature 489, 57–74.
