## Supplementary material for "The epigenetic landscape in purified myonuclei from fast and slow muscles": Table_S5

### Sheet: Sheet1
Regulatory network enriched clusters
Functional annotation clustering of genes with a H3K27ac differently enriched promoter connected to transcription factors with motifs overrepresented in soleus and EDL. Clusters having an enrichment score >2.2 are listed, with biological processes and celullar components with p-value <0.05 and a fold change >3. Terms shown in network are colored in red and blue for soleus and EDL, respectively. A…
Soleus enriched clusters
GO Term	PValue	Fold Enrichment	Genes
Annotation Cluster 1 Enrichment Score: 3,80
GO:0014883~transition between fast and slow fiber	0.000916409	19.4954	ENSMUSG00000029467, ENSMUSG00000064179, ENSMUSG00000053093, ENSMUSG00000026418
GO:0003009~skeletal muscle contraction	0.00180556	9.3728	ENSMUSG00000064179, ENSMUSG00000027107, ENSMUSG00000053093, ENSMUSG00000026251, ENSMUSG00000026418
GO:0006937~regulation of muscle contraction	0.0111085	8.47627	ENSMUSG00000029467, ENSMUSG00000064179, ENSMUSG00000027861, ENSMUSG00000026418
Annotation Cluster 2 Enrichment Score: 3,23
GO:0006629~lipid metabolic process	6.35846e-09	3.39789	ENSMUSG00000027698, ENSMUSG00000030214, ENSMUSG00000026003, ENSMUSG00000074064, ENSMUSG00000018796, ENSMUSG00000028607, ENSMUSG00000032540, ENSMUSG00000003123, ENSMUSG00000036880, ENSMUSG00000006517, ENSMUSG00000024900, ENSMUSG00000022383, ENSMUSG00000078937, ENSMUSG00000000320, ENSMUSG00000027412, ENSMUSG00000031808, ENSMUSG00000053898, ENSMUSG00000024132, ENSMUSG00000032902, ENSMUSG00000024978,…
GO:0019432~triglyceride biosynthetic process	0.00208664	14.9965	ENSMUSG00000024978, ENSMUSG00000027412, ENSMUSG00000030747, ENSMUSG00000015568
GO:0016024~CDP-diacylglycerol biosynthetic process	0.0280635	11.2474	ENSMUSG00000024978, ENSMUSG00000001211, ENSMUSG00000026922
GO:0008654~phospholipid biosynthetic process	0.0325298	4.13039	ENSMUSG00000024978, ENSMUSG00000032540, ENSMUSG00000001211, ENSMUSG00000004270, ENSMUSG00000026922
Annotation Cluster 3 Enrichment Score: 2,54
GO:0006629~lipid metabolic process	6.35846e-09	3.39789	ENSMUSG00000027698, ENSMUSG00000030214, ENSMUSG00000026003, ENSMUSG00000074064, ENSMUSG00000018796, ENSMUSG00000028607, ENSMUSG00000032540, ENSMUSG00000003123, ENSMUSG00000036880, ENSMUSG00000006517, ENSMUSG00000024900, ENSMUSG00000022383, ENSMUSG00000078937, ENSMUSG00000000320, ENSMUSG00000027412, ENSMUSG00000031808, ENSMUSG00000053898, ENSMUSG00000024132, ENSMUSG00000032902, ENSMUSG00000024978,…
GO:0019432~triglyceride biosynthetic process	0.00208664	14.9965	ENSMUSG00000024978, ENSMUSG00000027412, ENSMUSG00000030747, ENSMUSG00000015568
Annotation Cluster 4 Enrichment Score: 2,50
GO:0006631~fatty acid metabolic process	4.87059e-10	6.24853	ENSMUSG00000024978, ENSMUSG00000026003, ENSMUSG00000074064, ENSMUSG00000018796, ENSMUSG00000002944, ENSMUSG00000028607, ENSMUSG00000032540, ENSMUSG00000025745, ENSMUSG00000036880, ENSMUSG00000032883, ENSMUSG00000024900, ENSMUSG00000022383, ENSMUSG00000078937, ENSMUSG00000062908, ENSMUSG00000000320, ENSMUSG00000027412, ENSMUSG00000059447, ENSMUSG00000031808, ENSMUSG00000053898, ENSMUSG00000024132
GO:0006635~fatty acid beta-oxidation	2.65357e-06	9.96925	ENSMUSG00000024900, ENSMUSG00000021417, ENSMUSG00000078937, ENSMUSG00000062908, ENSMUSG00000025745, ENSMUSG00000059447, ENSMUSG00000036880, ENSMUSG00000053898, ENSMUSG00000024132
GO:0005777~peroxisome	9.93626e-06	5.08123	ENSMUSG00000031985, ENSMUSG00000021417, ENSMUSG00000074064, ENSMUSG00000018796, ENSMUSG00000001334, ENSMUSG00000028383, ENSMUSG00000027187, ENSMUSG00000032883, ENSMUSG00000006517, ENSMUSG00000037523, ENSMUSG00000022210, ENSMUSG00000053898, ENSMUSG00000030541
GO:0005741~mitochondrial outer membrane	4.71249e-05	4.35059	ENSMUSG00000024978, ENSMUSG00000051343, ENSMUSG00000018796, ENSMUSG00000064068, ENSMUSG00000032883, ENSMUSG00000037523, ENSMUSG00000008540, ENSMUSG00000078566, ENSMUSG00000024900, ENSMUSG00000036580, ENSMUSG00000078937, ENSMUSG00000007659, ENSMUSG00000059447
GO:0005778~peroxisomal membrane	7.17842e-05	7.72877	ENSMUSG00000031985, ENSMUSG00000037523, ENSMUSG00000008540, ENSMUSG00000022210, ENSMUSG00000018796, ENSMUSG00000001334, ENSMUSG00000032883, ENSMUSG00000027187
GO:0005743~mitochondrial inner membrane	7.94319e-05	2.77846	ENSMUSG00000019082, ENSMUSG00000009863, ENSMUSG00000024978, ENSMUSG00000031782, ENSMUSG00000028607, ENSMUSG00000032602, ENSMUSG00000040740, ENSMUSG00000064068, ENSMUSG00000025745, ENSMUSG00000036880, ENSMUSG00000019577, ENSMUSG00000008540, ENSMUSG00000024900, ENSMUSG00000030785, ENSMUSG00000025453, ENSMUSG00000007659, ENSMUSG00000059447, ENSMUSG00000031808, ENSMUSG00000046598, ENSMUSG00000030541,…
GO:0005759~mitochondrial matrix	8.46504e-05	3.813	ENSMUSG00000004610, ENSMUSG00000026003, ENSMUSG00000074064, ENSMUSG00000036880, ENSMUSG00000019577, ENSMUSG00000090877, ENSMUSG00000062908, ENSMUSG00000022186, ENSMUSG00000007659, ENSMUSG00000026154, ENSMUSG00000021226, ENSMUSG00000027452, ENSMUSG00000046598, ENSMUSG00000024132
GO:0044539~long-chain fatty acid import	0.000279811	27.8506	ENSMUSG00000018796, ENSMUSG00000002944, ENSMUSG00000028773, ENSMUSG00000032883
GO:0009062~fatty acid catabolic process	0.000916409	19.4954	ENSMUSG00000021417, ENSMUSG00000026003, ENSMUSG00000027412, ENSMUSG00000053898
GO:0015909~long-chain fatty acid transport	0.000916409	19.4954	ENSMUSG00000078937, ENSMUSG00000002944, ENSMUSG00000028773, ENSMUSG00000031808
GO:0005782~peroxisomal matrix	0.00407046	12.0478	ENSMUSG00000031985, ENSMUSG00000021417, ENSMUSG00000074064, ENSMUSG00000006517
GO:0033539~fatty acid beta-oxidation using acyl-CoA dehydrogenase	0.00645557	10.2607	ENSMUSG00000004610, ENSMUSG00000032314, ENSMUSG00000026003, ENSMUSG00000062908
GO:0009409~response to cold	0.048111	4.87385	ENSMUSG00000026003, ENSMUSG00000062908, ENSMUSG00000015568, ENSMUSG00000031808
GO:0005811~lipid particle	0.00924272	4.65483	ENSMUSG00000024197, ENSMUSG00000036580, ENSMUSG00000032540, ENSMUSG00000030747, ENSMUSG00000003123, ENSMUSG00000032883
GO:0031966~mitochondrial membrane	0.0141493	3.54873	ENSMUSG00000037523, ENSMUSG00000078566, ENSMUSG00000024978, ENSMUSG00000026003, ENSMUSG00000062908, ENSMUSG00000066595, ENSMUSG00000007659
GO:0007584~response to nutrient	0.0168634	4.00591	ENSMUSG00000031985, ENSMUSG00000032440, ENSMUSG00000018796, ENSMUSG00000028393, ENSMUSG00000022186, ENSMUSG00000032883
GO:0042594~response to starvation	0.0423105	5.13037	ENSMUSG00000031985, ENSMUSG00000062908, ENSMUSG00000022186, ENSMUSG00000019577
GO:0009409~response to cold	0.048111	4.87385	ENSMUSG00000026003, ENSMUSG00000062908, ENSMUSG00000015568, ENSMUSG00000031808
EDL enriched clusters
Term	PValue	Fold Enrichment	Genes
Annotation Cluster 1 Enrichment Score: 4.67
GO:0006937~regulation of muscle contraction	4.75915e-05	14.4252	ENSMUSG00000031097, ENSMUSG00000027470, ENSMUSG00000050965, ENSMUSG00000061723, ENSMUSG00000030730, ENSMUSG00000017300
GO:0005861~troponin complex	0.00774816	21.686029411764707	ENSMUSG00000031097, ENSMUSG00000061723, ENSMUSG00000017300
GO:0003009~skeletal muscle contraction	0.011105	8.50717478240414	ENSMUSG00000031097, ENSMUSG00000061723, ENSMUSG00000040723, ENSMUSG00000017300
Annotation Cluster 2 Enrichment Score: 2.57
GO:0016529~sarcoplasmic reticulum	6.01698e-05	7.976470588235294	ENSMUSG00000042686, ENSMUSG00000020882, ENSMUSG00000032648, ENSMUSG00000017817, ENSMUSG00000031543, ENSMUSG00000034659, ENSMUSG00000069601, ENSMUSG00000030730
Annotation Cluster 3 Enrichment Score: 2.46
GO:0005975~carbohydrate metabolic process	0.00133539	3.221163267123898	ENSMUSG00000047963, ENSMUSG00000036427, ENSMUSG00000023019, ENSMUSG00000063229, ENSMUSG00000032648, ENSMUSG00000025791, ENSMUSG00000004056, ENSMUSG00000048578, ENSMUSG00000024085, ENSMUSG00000025537, ENSMUSG00000079434, ENSMUSG00000028980
GO:0006006~glucose metabolic process	0.00140385	5.692300773520417	ENSMUSG00000032294, ENSMUSG00000023456, ENSMUSG00000026185, ENSMUSG00000025791, ENSMUSG00000004056, ENSMUSG00000022346, ENSMUSG00000028980
GO:0005977~glycogen metabolic process	0.00518987	7.089312318670116	ENSMUSG00000047963, ENSMUSG00000032114, ENSMUSG00000032648, ENSMUSG00000004056, ENSMUSG00000025537
Annotation Cluster 4 Enrichment Score: 2.35
GO:0030036~actin cytoskeleton organization	0.0146068	3.11530344144377	ENSMUSG00000032643, ENSMUSG00000030774, ENSMUSG00000018293, ENSMUSG00000036053, ENSMUSG00000031955, ENSMUSG00000028906, ENSMUSG00000025856, ENSMUSG00000040260
Annotation Cluster 5 Enrichment Score: 2.29
GO:0006936~muscle contraction	2.84534e-06	9.953394495412844	ENSMUSG00000057003, ENSMUSG00000006457, ENSMUSG00000031461, ENSMUSG00000048096, ENSMUSG00000028328, ENSMUSG00000038670, ENSMUSG00000029862, ENSMUSG00000056328, ENSMUSG00000061816
GO:0030017~sarcomere	3.72133e-05	10.940699523052464	ENSMUSG00000057003, ENSMUSG00000006457, ENSMUSG00000048096, ENSMUSG00000028328, ENSMUSG00000030249, ENSMUSG00000026817, ENSMUSG00000019370
GO:0016459~myosin complex	0.000262297	7.784728506787331	ENSMUSG00000057003, ENSMUSG00000000631, ENSMUSG00000067818, ENSMUSG00000030672, ENSMUSG00000056328, ENSMUSG00000033590, ENSMUSG00000061816
GO:0032982~myosin filament	0.00127784	17.79366515837104	ENSMUSG00000057003, ENSMUSG00000042451, ENSMUSG00000038670, ENSMUSG00000056328
GO:0005925~focal adhesion	0.0395658	1.922717015194825	ENSMUSG00000022091, ENSMUSG00000029580, ENSMUSG00000032643, ENSMUSG00000030774, ENSMUSG00000024942, ENSMUSG00000018293, ENSMUSG00000069833, ENSMUSG00000001507, ENSMUSG00000029426, ENSMUSG00000027009, ENSMUSG00000020849, ENSMUSG00000031955, ENSMUSG00000030352
