## Supplementary material for "The epigenetic landscape in purified myonuclei from fast and slow muscles": Table_S4

### Sheet: Sheet1
Transcription factors with motif overrepresented in H3K27ac differently enriched regions in soleus and EDL, respectively. Analysis conducted with AME.
SOL
Factor name	Motif_ID	Motif	q-value
Sox6	MA0515,1	CCWTTGTYYY	9.68e-59
NFATC2	MA0152,1	TTTTCCA	1.74e-21
AP	MA1130.1	NNRTGAGTCAYN	7.82e-27
PPARA-RXRA	MA1148,1	AWNTRGGTYAAAGGTCAN	1.63e-12
ESRRB	MA0141,3	TCAAGGTCAWW	1.76e-11
IRF3	MA0050.2	NARAAHSGAAACYR	2.92e-09
TCF7L2	UP00083_1	NNDYCCTTTGATSTDDV	3.91e-09
MEF2C	MA0497,1	DDDCYAAAAATAGMW	2.83e-08
MAFK	UP00044_2	VNAAAAAKTGCAHBR	2.53e-07
EDL
Factor name	Motif_ID	Motif	q-value
TCF4	MA0830,1	HRCACCTGBN	4.64e-18
SIX1	MA1118,1	GWAACCTGAKM	3.27e-16
MYOD1	MA0499.1	NSCAGCTGYYNYB	7.95e-13
SMAD3	UP00000_2	KHHNCCCCGCCAMYYYB	1.74e-07
ZFX	MA0146,2	SSSGCCBVGGCCTS	3.09e-09
ZBTB14	UP00065_2	GYCGCGCARNGCRN	8.64e-08
MAFG	MA0659.1	WWWNTGCTGASTCAGCAHWWW	5.25e-07
