## Supplementary material for "The epigenetic landscape in purified myonuclei from fast and slow muscles": Table_S3

### Sheet: Sheet1
Pathway analysis of H3K27ac differently enriched peaks in soleus and EDL, respectively. Analysis performed with David v. 6.8 using p-value <1x10^-4 and closets promoter < 100 kb from peak.
Soleus
Term	ID	PValue	Fold Enrichment
Propanoate metabolism	KEGG_Pathway_mmu00640	5.51374e-06	5.23464
Fatty acid degradation	KEGG_Pathway_mmu00071	2.40887e-07	4.32659
Fatty acid metabolism	KEGG_Pathway_mmu01212	4.65704e-07	4.15692
Glycerolipid metabolism	KEGG_Pathway_mmu00561	3.53808e-06	3.65523
Insulin resistance	KEGG_Pathway_mmu04931	1.05364e-06	2.89095
PPAR signaling pathway	KEGG_Pathway_mmu03320	9.57855e-05	2.79726
AMPK signaling pathway	KEGG_Pathway_mmu04152	6.55195e-07	2.76046
Proteoglycans in cancer	KEGG_Pathway_mmu05205	3.25971e-10	2.72691
Regulation of actin cytoskeleton	KEGG_Pathway_mmu04810	1.6684e-08	2.4883
Focal adhesion	KEGG_Pathway_mmu04510	1.768e-07	2.38973
cGMP-PKG signaling pathway	KEGG_Pathway_mmu04022	3.58609e-05	2.23998
PI3K-Akt signaling pathway	KEGG_Pathway_mmu04151	2.0842e-06	1.91266
Pathways in cancer	KEGG_Pathway_mmu05200	9.41332e-06	1.78906
EDL
Term	ID	PValue	Fold Enrichment
Glycolysis / Gluconeogenesis	KEGG_Pathway_mmu00010	3.32869e-05	3.71905
Glucagon signaling pathway	KEGG_Pathway_mmu04922	1.88359e-06	3.4364
Hypertrophic cardiomyopathy (HCM)	KEGG_Pathway_mmu05410	6.90405e-05	3.31419
Oxytocin signaling pathway	KEGG_Pathway_mmu04921	2.88953e-07	3.05458
Thyroid hormone signaling pathway	KEGG_Pathway_mmu04919	1.51893e-05	3.01439
Insulin signaling pathway	KEGG_Pathway_mmu04910	1.09459e-05	2.80523
Adrenergic signaling in cardiomyocytes	KEGG_Pathway_mmu04261	4.339e-05	2.65048
MAPK signaling pathway	KEGG_Pathway_mmu04010	3.9422e-07	2.47739
Calcium signaling pathway	KEGG_Pathway_mmu04020	3.14613e-05	2.45457
Proteoglycans in cancer	KEGG_Pathway_mmu05205	1.36878e-05	2.4183
